# Endogenous retrovirus IAP forms virus-like particles and traffics across the maternal-fetal barrier

**DOI:** 10.64898/2025.12.19.695612

**Authors:** Abby J. Bergman, Guillaume Cornelis, Julie C. Baker

## Abstract

For 50 years, virus-like particles (VLPs) have been observed in the placentas of many species, but their source and function remain unexplored. Here, we identify *intracisternal a-type particle* (IAP) elements, specifically the IAPEz-int family, as the likely source of VLPs in the mouse placenta. IAPEz-int instances are expressed throughout placentation and contain intact *gag* and *env* sequences critical for the formation of immature and mature particles, respectively. To elucidate a role for IAPEz-int derived VLPs in the mouse placenta, we generated a knock-in mouse containing a full-length element tagged with HA/FLAG. Using this line, we demonstrate that fetal IAPEz-int traffics into and across the maternal decidua. In total, we suggest that placental VLPs derive from IAPEz-int, and demonstrate their potential to traffic into maternal tissues, suggesting a role for these structures in maternal-fetal communication at the placental interface.
