## Supplemental File 1 for "Endogenous retrovirus IAP forms virus-like particles and traffics across the maternal-fetal barrier"

### Sheet: Sheet1
Scientific Name	Common Name	Genome build	Tissue, sample location	Age	Accession	Publication		Age as % gestation	Number expressed families	Number VLP candidate families	Number VLP candidate loci	All ages expressed families	All ages VLP candidate loci
Bos taurus	Cow	bosTau9	Placenta, cotyledon only	Term	SRR3222428	Armstrong, et al	doi:10.1016/j.placenta.2017.04.015	100	1	0	0	0	0
Canis familiaris	Dog	canFam6	Placenta	d35-40	SRR8526538	Nowak, et al	doi:10.1016/j.ygcen.2019.05.019	60	2	0	0	0	0
Canis familiaris	Dog	canFam6	Placenta	d35-40	SRR8526539	Nowak, et al	doi:10.1016/j.ygcen.2019.05.019
Canis familiaris	Dog	canFam6	Placenta	d35-40	SRR8526540	Nowak, et al	doi:10.1016/j.ygcen.2019.05.019
Canis familiaris	Dog	canFam6	Placenta, villous portion	Near term	SRR3222429	Armstrong, et al	doi:10.1016/j.placenta.2017.04.015	100	2	0	0
Dasypus novemcinctus	9-banded armadiilo	dasNov3	Placenta	UNK	SRR3222425	Armstrong, et al	doi:10.1016/j.placenta.2017.04.015	0	1	0	0	0	0
Equus caballus	Horse	equCab3	Chorioallantoic membrane	d45	SRR6391804	Dini, et al	doi:10.1186/s12864-018-5341-2	10	4	4	62	4	62
Equus caballus	Horse	equCab3	Chorioallantoic membrane	d45	SRR6391805	Dini, et al	doi:10.1186/s12864-018-5341-2
Equus caballus	Horse	equCab3	Chorioallantoic membrane	d45	SRR6391806	Dini, et al	doi:10.1186/s12864-018-5341-2
Equus caballus	Horse	equCab3	Chorioallantoic membrane	d45	SRR6391807	Dini, et al	doi:10.1186/s12864-018-5341-2
Equus caballus	Horse	equCab3	Chorioallantoic membrane	d120	SRR6391808	Dini, et al	doi:10.1186/s12864-018-5341-2	40	3	2	35
Equus caballus	Horse	equCab3	Chorioallantoic membrane	d120	SRR6391809	Dini, et al	doi:10.1186/s12864-018-5341-2
Equus caballus	Horse	equCab3	Chorioallantoic membrane	d120	SRR6391810	Dini, et al	doi:10.1186/s12864-018-5341-2
Equus caballus	Horse	equCab3	Chorioallantoic membrane	d120	SRR6391811	Dini, et al	doi:10.1186/s12864-018-5341-2
Equus caballus	Horse	equCab3	Chorioallantoic membrane	d180	SRR6391812	Dini, et al	doi:10.1186/s12864-018-5341-2	50	3	2	35
Equus caballus	Horse	equCab3	Chorioallantoic membrane	d180	SRR6391813	Dini, et al	doi:10.1186/s12864-018-5341-2
Equus caballus	Horse	equCab3	Chorioallantoic membrane	d180	SRR6391814	Dini, et al	doi:10.1186/s12864-018-5341-2
Equus caballus	Horse	equCab3	Chorioallantoic membrane	d180	SRR6391815	Dini, et al	doi:10.1186/s12864-018-5341-2
Equus caballus	Horse	equCab3	Chorioallantoic membrane	d300	SRR6391816	Dini, et al	doi:10.1186/s12864-018-5341-2	90	1	1	28
Equus caballus	Horse	equCab3	Chorioallantoic membrane	d300	SRR6391817	Dini, et al	doi:10.1186/s12864-018-5341-2
Equus caballus	Horse	equCab3	Chorioallantoic membrane	d300	SRR6391818	Dini, et al	doi:10.1186/s12864-018-5341-2
Equus caballus	Horse	equCab3	Chorioallantoic membrane	d300	SRR6391819	Dini, et al	doi:10.1186/s12864-018-5341-2
Equus caballus	Horse	equCab3	Placenta, villous portion	Term	SRR850299	Coleman, et al	doi:10.1111/j.1365-2052.2010.02118.x	100	3	1	24
Equus caballus	Horse	equCab3	Placenta, villous portion	Term	SRR850300	Coleman, et al	doi:10.1111/j.1365-2052.2010.02118.x
Homo sapiens	Human	hs1	Placenta	UNK	ENCFF384NQC	ENCODE		0	32	15	31	19	44
Homo sapiens	Human	hs1	Placenta	UNK	ENCFF805FQJ	ENCODE
Homo sapiens	Human	hs1	Placenta	UNK	ENCFF943BIL	ENCODE
Homo sapiens	Human	hs1	Placenta	13 weeks	SRR649363	Necsulea, et al	doi:10.1038/nature12943	30	19	4	13
Homo sapiens	Human	hs1	Placenta	39 weeks	SRR12363248	Rosenkrantz, et al	doi:10.1186/s12915-021-01056-7	100	2	0	0
Homo sapiens	Human	hs1	Placenta	42 weeks	SRR943340	Necsulea, et al	doi:10.1038/nature12943	100
Homo sapiens	Human	hs1	Placenta	42 weeks	SRR943359	Necsulea, et al	doi:10.1038/nature12943
Homo sapiens	Human	hs1	Placenta	Term	SRR12363244	Rosenkrantz, et al	doi:10.1186/s12915-021-01056-7
Homo sapiens	Human	hs1	Placenta	Term	SRR12363245	Rosenkrantz, et al	doi:10.1186/s12915-021-01056-7
Homo sapiens	Human	hs1	Placenta	Term	SRR12363246	Rosenkrantz, et al	doi:10.1186/s12915-021-01056-7
Homo sapiens	Human	hs1	Placenta	Term	SRR12363247	Rosenkrantz, et al	doi:10.1186/s12915-021-01056-7
Loxodonta africana	Elephant	loxAfr3	Placenta, villous portion	Term	SRR3222430	Armstrong, et al	doi:10.1016/j.placenta.2017.04.015	100	0	0	0	0	0
Macaca mulatta	Rhesus macaque	rheMac10	Placenta	80% gestation	SRR7659021	Eidem, et al	doi:10.1016/j.placenta.2016.03.006	80	8	6	236	15	718
Macaca mulatta	Rhesus macaque	rheMac10	Placenta	80% gestation	SRR7659022	Eidem, et al	doi:10.1016/j.placenta.2016.03.006
Macaca mulatta	Rhesus macaque	rheMac10	Placenta	d140	SRR5058999	Dunn-Fletcher, et al	doi:10.1371/journal.pbio.2006337	90	21	15	718
Monodelphis domestica	Opossum	monDom5	Placenta	12dpc	SRR943348	Necsulea, et al	doi:10.1038/nature12943	80	1	1	77	1	77
Monodelphis domestica	Opossum	monDom5	Placenta	13dpc	SRR649378	Necsulea, et al	doi:10.1038/nature12943	90	0	1
Monodelphis domestica	Opossum	monDom5	Placenta, diffuse portion	14dpc	SRR3222432	Armstrong, et al	doi:10.1016/j.placenta.2017.04.015
Monodelphis domestica	Opossum	monDom5	Placenta	14dpc	SRR943347	Necsulea, et al	doi:10.1038/nature12943
Mus musculus	Mouse	mm39	Placenta, trophectoderm	6.5dpc		This manuscript		30	6	1	1	2	2509
Mus musculus	Mouse	mm39	Placenta	9.5dpc		This manuscript		50	5	1	2508
Mus musculus	Mouse	mm39	Placenta	15.5dpc		This manuscript		80	6	1	2508
Ovis aries	Sheep	oviAri4	Placenta + membranes	UNK	ERR489144	Sheep Tissue Atlas		0	1	0	0	0	0
Ovis aries	Sheep	oviAri4	Placenta + membranes	UNK	ERR489145	Sheep Tissue Atlas
Ovis aries	Sheep	oviAri4	Type B placentomes	d133	SRR12422825	Britt, et al	doi: 10.1080/01478885.2021.1902670	90	8	0	0
Ovis aries	Sheep	oviAri4	Type B placentomes	d133	SRR12422826	Britt, et al	doi: 10.1080/01478885.2021.1902670
Ovis aries	Sheep	oviAri4	Type B placentomes	d133	SRR12439853	Britt, et al	doi: 10.1080/01478885.2021.1902670
Pan paniscus	Bonobo	panPan3	Placenta, villous portion	Term	SRR3222427	Armstrong, et al	doi:10.1016/j.placenta.2017.04.015	100	1	0	0	0	0
Rattus norvegicus	Rat	rn7	Placental disc	12.5dpc	SRR12211771	Varberg, et al	doi:10.1073/pnas.2016517118	50	3	0	0	6	326
Rattus norvegicus	Rat	rn7	Placental disc	12.5dpc	SRR12211772	Varberg, et al	doi:10.1073/pnas.2016517118
Rattus norvegicus	Rat	rn7	Placental disc	12.5dpc	SRR12211773	Varberg, et al	doi:10.1073/pnas.2016517118
Rattus norvegicus	Rat	rn7	Placental disc	12.5dpc	SRR12211774	Varberg, et al	doi:10.1073/pnas.2016517118
Rattus norvegicus	Rat	rn7	Placental disc	12.5dpc	SRR12211775	Varberg, et al	doi:10.1073/pnas.2016517118
Rattus norvegicus	Rat	rn7	Placental disc	12.5dpc	SRR12211776	Varberg, et al	doi:10.1073/pnas.2016517118
Rattus norvegicus	Rat	rn7	Placenta	16.5dpc	SRR13753106	Meng, et al	doi:10.1016/j.ygcen.2022.113999	70	26	6	326
Rattus norvegicus	Rat	rn7	Placenta	16.5dpc	SRR13753107	Meng, et al	doi:10.1016/j.ygcen.2022.113999
Rattus norvegicus	Rat	rn7	Placenta	16.5dpc	SRR13753108	Meng, et al	doi:10.1016/j.ygcen.2022.113999
Sus scrofa	Pig	susScr11	Placenta	d90	ERR12951710	Maman-Haddad, et al	doi:10.1016/j.dib.2024.111178	80	4	2	64	2	64
Sus scrofa	Pig	susScr11	Placenta	d90	ERR12951741	Maman-Haddad, et al	doi:10.1016/j.dib.2024.111178
Sus scrofa	Pig	susScr11	Placenta	d90	ERR12951743	Maman-Haddad, et al	doi:10.1016/j.dib.2024.111178
Sus scrofa	Pig	susScr11	Placenta	d90	ERR12951745	Maman-Haddad, et al	doi:10.1016/j.dib.2024.111178
Sus scrofa	Pig	susScr11	Placenta	d110	ERR12951598	Maman-Haddad, et al	doi:10.1016/j.dib.2024.111178	100	4	2	64
Sus scrofa	Pig	susScr11	Placenta	d110	ERR12951600	Maman-Haddad, et al	doi:10.1016/j.dib.2024.111178
Sus scrofa	Pig	susScr11	Placenta	d113	SRR543893	Ahanda, et al	doi:10.1371/journal.pone.0048607
